# Parallel adaptation and admixture drive the evolution of virulence in the grapevine downy mildew pathogen

**DOI:** 10.1101/2025.05.18.654733

**Authors:** Etienne Dvorak, Thomas Dumartinet, Isabelle D. Mazet, Alexandre Chataigner, Manon Paineau, Dario Cantù, Pere Mestre, Marie Foulongne-Oriol, François Delmotte

## Abstract

- *Plasmopara viticola* is a biotrophic oomycete responsible for grapevine downy mildew, one of the most destructive diseases in viticulture. Breeding for resistant varieties relies on the introgression of partial resistance factors from wild grapes, but virulent strains are rapidly emerging.
- To decipher the genetic bases of the adaptation to plant resistance in *P. viticola*, we carried out a QTL mapping study using two F1 populations segregating for the ability to overcome *Rpv3*.*1, Rpv10* and *Rpv12*. Trajectories of virulence emergence were also compared by conducting a population structure analysis on a panel of diversity.
- We confirmed the position of *AvrRpv3*.*1* and identified the *AvrRpv12* locus, in which strains overcoming *Rpv12* presented large deletions encompassing several RXLR genes. Distinct virulent alleles were selected independently in different winegrowing regions. Unlike this standard case of recessive virulence, partial breakdown of *Rpv10* was determined by a dominant locus, suggesting a suppressor activity. The virulent haplotype exhibits structural rearrangements and an extended effector repertoire. It corresponds to an admixed genomic segment likely originating from a secondary introduction of *P. viticola* into Europe.
- On top of the identification of candidate effectors, these results illustrate the range of evolutionary pathways through which plant pathogen populations can adapt to plant resistances.
