## Supporting Data for "Parallel adaptation and admixture drive the evolution of virulence in the grapevine downy mildew pathogen"

### Sheet: README
Supporting Data for
Parallel adaptation and admixture drive the evolution of virulence in the grapevine downy mildew pathogen
Etienne Dvorak, Thomas Dumartinet, Isabelle D. Mazet, Alexandre Chataigner, Manon Paineau, Dario Cantu, Pere Mestre, Marie Foulongne-Oriol, François Delmotte

### Sheet: DataS1
P. viticola strains referenced in the study. Letters in parentheses indicate previous studies mentioning the strain.
Strain	Country	Location	Host	Host resistance factor	Year of collection	Pathotype	Sequencing data
INRAE-Pv221_1 (a)	France	Blanquefort	Sauvignon	none	2009	avr	PRJNA329579
INRAE-Pv336	Hungary	Eger	Kékfrankos	none	2010	vir3.1	PRJNA644583
INRAE-Pv340_1	Hungary	Tolcsva	Furmint	none	2010	avr	PRJNA644583
INRAE-Pv412_11 (b)	Switzerland	Cugnasco	Regent	Rpv3.1	2010	vir3.1,3.2	PRJNA1095879
INRAE-Pv413_11 (b)	Switzerland	Cugnasco	Regent	Rpv3.1	2010	vir3.1,3.2	PRJNA644583
INRAE-Pv1174_1	Germany	Ihringen	Pinot noir	none	2012	avr	PRJNA644583
INRAE-Pv1238_1	Germany	Pfaffenweiler	Regent	Rpv3.1	2012	vir3.1	PRJNA644583
INRAE-Pv1286_1	Germany	Ehrenkirchen	Pinot noir	none	2012	avr	PRJNA644583
INRAE-Pv1314_1	Germany	Ebringen	Gewurztraminer	none	2012	avr	PRJNA644583
INRAE-Pv1419_1 (b)	Germany	Ihringen	Muscaris	Rpv10	2012	vir3.1,3.2,3.3,10	PRJNA1095879
INRAE-Pv2128_1 (b)	France	Villenave d'Ornon	Chardonnay	none	2013	vir3.2	PRJNA1255592
INRAE-Pv2219_1 (b)	Spain	Sant Sadurni D'Anoia	Chardonnay	none	2013	vir3.2	PRJNA1255592
INRAE-Pv2221_1 (b)	Spain	Sant Sadurni D'Anoia	Chardonnay	none	2013	vir3.2	PRJNA1255592
INRAE-Pv2416_1	Italy	Pianello Val Tidone	Chardonnay	none	2013	avr	PRJNA644583
INRAE-Pv2254_1 (b)	France	Chitry	Chardonnay	none	2013	vir3.2	PRJNA1255592
INRAE-Pv2534_1 (b)	Lebanon	NC	NC	NC	2013	avr	PRJNA1255592
INRAE-Pv2543_1 (b)	Hungary	Pécs	Kozma 5/3	Rpv12	2013	vir3.2,vir12	PRJNA1095879
INRAE-Pv2546_1 (b)	Hungary	Pécs	Bianca	Rpv3.1	2013	vir3.1,3.2	PRJNA1255592
INRAE-Pv2547_1 (b)	Hungary	Pécs	Bianca	Rpv3.1	2013	vir3.1,3.2	PRJNA1255592
INRAE-Pv2578_1 (b)	France	Le Landreau	Chardonnay	none	2013	avr	PRJNA1255592
INRAE-Pv2596_11 (b)	Spain	Agoncillo	Chardonnay	none	2013	vir3.2	PRJNA1255592
INRAE-Pv2664_1 (b)	France	Villenave d'Ornon	Artaban	Rpv1,Rpv3	2013	vir3,1	PRJNA1255592
INRAE-Pv2821_1 (b)	Italy	Piacenza	Chardonnay	none	2014	vir3.2	PRJNA1255592
INRAE-Pv2868_1 (b)	France	Pontèves	Grenache	none	2014	vir3.1	PRJNA1255592
INRAE-Pv2924	Hungary	Pécs	Jazmin	Rpv3.1,Rpv12	2014	vir12	PRJNA1255592
INRAE-Pv2938	Hungary	Pécs	Borsmenta	Rpv1,Rpv12	2014	vir12	PRJNA1255592
INRAE-Pv2955	Hungary	Pécs	Kozma 42544	Rpv12	2014	avr	PRJNA1255592
INRAE-Pv2958	Hungary	Pécs	Andor	Rpv1,Rpv12	2014	vir3.1	PRJNA1255592
INRAE-Pv2959	Hungary	Pécs	Andor	Rpv1,Rpv12	2014	vir3.1	PRJNA1255592
INRAE-Pv2961	Hungary	Pécs	Andor	Rpv1,Rpv12	2014	avr	PRJNA1255592
INRAE-Pv2963	Hungary	Pécs	Jazmin	Rpv3.1,Rpv12	2014	avr	PRJNA1255592
INRAE-Pv2966	Hungary	Pécs	Sylver	Rpv3.1,Rpv12	2014	vir12	PRJNA1255592
INRAE-Pv2967	Hungary	Pécs	Sylver	Rpv3.1,Rpv12	2014	vir3.1,vir12	PRJNA1255592
INRAE-Pv2972	Hungary	Pécs	Sylver	Rpv3.1,Rpv12	2014	vir3.1,vir12	PRJNA1255592
INRAE-Pv3112_1 (b)	France	Gruissan	V. vinifera	none	2015	vir3.2	PRJNA1255592
INRAE-Pv3174_11 (b)	Italy	Pioteda	Nebbiolo	none	2016	vir3.2	PRJNA644583
INRAE-Pv3175_1	Italy	Canevino	Barbera	none	2016	avr	PRJNA644583
INRAE-Pv3190_1 (b)	Georgia	NC	V. vinifera	NA	2016	vir3.2	PRJNA644583
INRAE-Pv3334	France	Rodhilan	V. vinifera	none	2018	avr	PRJNA1255592
INRAE-Pv3337	France	Rodhilan	V. vinifera	none	2018	avr	PRJNA1255592
INRAE-Pv4089_1 (c)	France	Villenave d'Ornon	Regent	Rpv3.1	2018	vir3.1	PRJNA875296
INRAE-Pv4160_1 (c)	France	Villenave d'Ornon	Cabernet-Sauvignon	none	2018	avr	PRJNA875296
INRAE-Pv4742	France	Romagne	Sauvignac	Rpv3.1,Rpv12	2018	avr	PRJNA1255592
INRAE-Pv7219_1	France	Wintzenheim	Opalor	Rpv1,Rpv10	2020	vir10	PRJNA1255592
INRAE-Pv8522_1 = VB (d)	Switzerland	Soyhières	NC	Rpv12	2019	vir3.1,12	PRJNA875296
INRAE-Pv8592	Switzerland	Soyhières	Muscaris	Rpv10	2019	avr	PRJNA1255592
INRAE-Pv8593	Switzerland	Soyhières	Muscaris	Rpv10	2019	avr	PRJNA1255592
INRAE-Pv8786_1	France	Bieujac	Muscaris	Rpv10	2023	avr	PRJNA1255592
INRAE-Pv9113_1	Italy	North-East	Merlot Khorus	Rpv12	2023	vir3.1,vir12	PRJNA1255592
INRAE-Pv9173_1	Italy	North-East	Merlot Khorus	Rpv12	2023	vir3.1,vir12	PRJNA1255592
INRAE-Pv9189_1	Italy	North-East	Cabernet Volos	Rpv12	2023	vir12	PRJNA1255592
INRAE-Pv9239	Germany	Freiburg	Muscaris	Rpv10	2019	vir10	PRJNA1255592
INRAE-Pv9949	Germany	Eichstetten	Solaris	Rpv3.3,Rpv10	2023	vir10	PRJNA1255592
PvCAN1	Canada	Quebec province	Vitis interspecific hybrid	NC	2010	NC	PRJNA1255592
PvCAN2	Canada	Quebec province	Vitis interspecific hybrid	NC	2010	NC	PRJNA1255592
USDA-Pv3	United States	Geneva, NY	V. vinifera x V. doaniana	Rpv33	2021	NC	PRJNA1255592
YL (e)	China	Yangling, Shaanxi province	V.vinifera x V. riparia	NC	NC	NC	PRJNA488341
REFERENCES	doi
(a) Dussert et al 2019	https://doi.org/10.1093/gbe/evz048
(b) Paineau et al 2022	https://doi.org/10.1094/PHYTO-11-21-0458-R
(c) Paineau et al 2024	https://doi.org/10.1111/nph.19861
(d) Wingerter et al 2021	https://doi.org/10.1186/s12870-021-03228-7
(e) Yin et al 2017	https://doi.org/10.1038/hortres.2017.33

### Sheet: DataS2
Gene annotation in the AvrRpv12 locus.
gene	abbreviation	annotation	GO IDs	GO names
Primary_000017F.g28	P17g28	---NA---
Primary_000017F.g29	P17g29	hypothetical protein
Primary_000017F.g30	P17g30	hypothetical protein
Primary_000017F.g31	P17g31	Zinc C2H2	F:GO:0003676; F:GO:0046872	F:nucleic acid binding; F:metal ion binding
Primary_000017F.g32	P17g32	FYVE-FINGER-CONTAINING RAB5 EFFECTOR PROTEIN RABENOSYN-5-RELATED	P:GO:0000011; C:GO:0010009; C:GO:0005829; P:GO:0034058; P:GO:0006897; F:GO:0017137; P:GO:0006895	P:vacuole inheritance; C:cytoplasmic side of endosome membrane; C:cytosol; P:endosomal vesicle fusion; P:endocytosis; F:Rab GTPase binding; P:Golgi to endosome transport
Primary_000017F.g33	P17g33	WRKY transcription factor 19	C:GO:0016021	C:integral component of membrane
Primary_000017F.g34	P17g34	DNA replication licensing factor	F:GO:0016887; F:GO:0003677; F:GO:0005524; P:GO:0006270; F:GO:0003678; P:GO:0032508; C:GO:0031981; P:GO:0044763; C:GO:0042555; P:GO:0044710	F:ATPase activity; F:DNA binding; F:ATP binding; P:DNA replication initiation; F:DNA helicase activity; P:DNA duplex unwinding; C:nuclear lumen; P:single-organism cellular process; C:MCM complex; P:single-organism metabolic process
Primary_000017F.g35	P17g35	P-type ATPase (P-ATPase) Superfamily
Primary_000017F.g36	P17g36	cysteine desulfurase	C:GO:1990221; F:GO:0031071; P:GO:0006879; C:GO:0005634; F:GO:0030170; P:GO:0070903; P:GO:0044571; C:GO:0005739; P:GO:0002098	C:L-cysteine desulfurase complex; F:cysteine desulfurase activity; P:cellular iron ion homeostasis; C:nucleus; F:pyridoxal phosphate binding; P:mitochondrial tRNA thio-modification; P:[2Fe-2S] cluster assembly; C:mitochondrion; P:tRNA wobble uridine modification
Primary_000017F.g37	P17g37	hypothetical protein PPTG_15400	C:GO:0016021	C:integral component of membrane
Primary_000017F.g38	P17g38	secreted effector peptide	F:GO:0016740	F:transferase activity
Primary_000017F.g39	P17g39	secreted effector peptide
Primary_000017F.g40	P17g40	secreted effector peptide
NA	PVIT_0017314.T1	secreted effector peptide
Primary_000017F.g45	P17g45	secreted effector peptide
Primary_000017F.g46	P17g46	secreted effector peptide
Primary_000017F.g47	P17g47	secreted effector peptide
Primary_000017F.g48	P17g48	---NA---
Primary_000017F.g50	P17g50	GAF domain	F:GO:0046872	F:metal ion binding
Primary_000017F.g51	P17g51	conserved hypothetical protein
Primary_000017F.g52	P17g52	hypothetical protein L915_03169, partial	F:GO:0008270; F:GO:0004181; P:GO:0006508	F:zinc ion binding; F:metallocarboxypeptidase activity; P:proteolysis
Primary_000017F.g53	P17g53	---NA---
Primary_000017F.g54	P17g54	---NA---
Primary_000017F.g55	P17g55	---NA---
Primary_000017F.g56	P17g56	secreted effector peptide

### Sheet: DataS3
Genes encoding putative secreted proteins in the S-AvrRpv10 locus.
Expression levels are provided for 24, 48 and 72 hours post-inoculation by the avirulent strain Pv221_1 (TPM = Transcripts Per Million).
CDS	length (aa)	dEER motif	LWY fold	% of aa identity between haplotypes in Pv1419_1	Transcripts Per Million at 24 hpi	TPM at 48 hpi	TPM at 72 hpi
Primary_000044F.g73	602	no	no	98.7	25.0521	19.8926	25.4791
Primary_000044F.g79	369	yes	yes	97	47.6557	42.6344	44.6191
Primary_000044F.g80	365	yes	yes	96.4	83.9828	74.5483	54.6756
Primary_000044F.g82	340	yes	yes	premature stop codon in position 75 in Hap2	29.6411	16.4704	21.5557
Primary_000044F.g84	365	yes	yes	97.5	67.1127	142.643	60.2591
Primary_000044F.g88	373	yes	yes	97.1	152.189	78.2239	97.7645
Primary_000044F.g89	374	yes	yes	95.5	190.636	83.4801	120.057
Primary_000044F.g90	368	yes	yes	94.3	14.8763	10.8822	11.084
Primary_000044F.g99	371	yes	yes	98.4	26.5741	28.419	54.0763
Primary_000044F.g103	376	yes	yes	96.5	78.2461	87.4494	61.634
Primary_000044F.g105	384	yes	yes	98.4	19.4714	13.358	18.0085
Primary_000044F.g108	382	yes	yes	98.2	78.9849	68.4697	74.6685
Primary_000044F.g109	373	yes	yes	98.1	47.0785	87.9215	60.5932
Primary_000044F.g110	368	yes	yes	93.5	87.7153	146.337	78.0609
Primary_000044F.g113	389	yes	yes	96.4	38.0477	63.3918	52.6854
Primary_000044F.g115*	280	yes	yes	absent in Hap2	41.0136	23.3012	23.2529
Primary_000044F.g119	128	no	no	absent in Hap2	31.8287	51.524	65.3272
Primary_000044F.g125	401	yes	yes	97.5	895.397	210.877	554.495
Primary_000044F.g127*	374	yes	yes	100	0.990206	1.19979	3.56136
Primary_000044F.g129	341	yes	yes	absent in Hap2	65.1846	14.4389	69.5161
Primary_000044F.g131	373	yes	yes	92.2	87.1867	84.8609	94.4074
Primary_000044F.g133	341	yes	yes	absent in Hap2	0	17.0935	35.4936
Primary_000062F.g46	464	yes	yes	97.4	32.9267	31.3015	39.5043
Primary_000062F.g47	377	yes	yes	98.4	80.947	62.3649	65.7152
Primary_000062F.g48	362	yes	yes	99.7	102.696	183.438	100.91
Primary_000062F.g50	370	yes	yes	98.9	68.7654	59.6607	42.7782
Primary_000062F.g51	335	yes	yes	98.5	84.9266	63.4888	65.3605
Primary_000062F.g52	377	yes	yes	95.8	105.256	105.533	103.968
Primary_000062F.g53	378	yes	yes	premature stop codonin position 159 in Hap2	64.843	50.8664	76.2122
Primary_000062F.g55	230	yes	yes	absent in Hap2	105.282	81.7393	95.2977
Primary_000062F.g56	373	yes	yes	98.1	31.0637	30.6743	29.0332
Primary_000062F.g58	360	yes	yes	97.8	89.0506	69.7512	62.0176
Primary_000062F.g60*	382	yes	yes	97.9	322.564	209.82	152.2
Primary_000062F.g61	464	yes	yes	absent in Hap2	41.6294	35.1497	58.3926
Primary_000062F.g62	370	yes	yes	absent in Hap2	66.1265	48.5427	56.5669
Primary_000062F.g63	350	yes	yes	absent in Hap2	43.9816	33.124	59.4641
Primary_000062F.g66	383	yes	yes	97.9	132.954	84.6683	104.803
Primary_000062F.g67	348	yes	yes	96.6	58.2643	52.0194	39.6926
Primary_000062F.g70	341	yes	yes	absent in Hap2	89.8765	67.5704	71.4456
Primary_000062F.g73	390	yes	yes	98.7	61.9936	46.0966	48.8019
Primary_000062F.g74	352	yes	yes	100	87.0027	55.3083	59.5603
Primary_000062F.g77	383	yes	yes	97.1	51.2184	51.3946	36.3877
Primary_000062F.g81	382	yes	yes	absent in Hap2	48.8672	64.7361	61.7868
Primary_000062F.g85	385	yes	yes	absent in Hap2	36.2432	19.076	20.762
Primary_000062F.g87	366	yes	yes	absent in Hap2	62.4971	79.3718	43.5217
Primary_000062F.g88	383	yes	yes	96.3	94.3882	73.8741	283.682
Primary_000062F.g91*	220	yes	yes	98.5	74.9752	50.7233	80.8833
Primary_000062F.g95	373	yes	yes	93.8	46.9069	30.4085	53.3027
Primary_000062F.g97	341	yes	yes	absent in Hap2	0	0	0
Primary_000062F.g99	320	yes	yes	97.4	119.068	37.68	165.938
*coding sequence adjusted based on the annotation of the first Pv221_1 genome assembly (https://doi.org/10.1093/gbe/evz048)

### Sheet: DataS4
Presence-Absence Variation of genes encoding putative secreted proteins in the two Pv1419_1 haplotypes.
gene	abbreviation	length (aa)	dEER motif	LWY folds	present only in…	most similar protein sequence in the reference genome (% identity)
Primary_000044F.g115	P44g115	280	yes	1	Hap1 (avirulent)	-
Primary_000044F.g119	P44g119	128	no	0	Hap1	-
Primary_000044F.g129	P44g129	341	yes	2	Hap1	-
Primary_000044F.g133	P44g133	341	yes	2	Hap1	-
Primary_000062F.g55	P62g55	230	yes	2	Hap1	-
Primary_000062F.g61	P62g61	464	yes	4	Hap1	-
Primary_000062F.g62	P62g62	370	yes	4	Hap1	-
Primary_000062F.g63	P62g63	350	yes	1	Hap1	-
Primary_000062F.g70	P62g70	341	yes	2	Hap1	-
Primary_000062F.g81	P62g81	382	yes	3	Hap1	-
Primary_000062F.g85	P62g85	385	yes	3	Hap1	-
Primary_000062F.g87	P62g87	366	yes	3	Hap1	-
Primary_000062F.g97	P62g97	341	yes	2	Hap1	-
Pv1419.Hap2.chr16:4355598-4354501	S10-SP1	366	yes	3	Hap2 (partial virulence)	P44g115 (59.3%)
Pv1419.Hap2.chr16:4386420-4385263	S10-SP2	386	yes	3	Hap2	P44g125 (92%)
Pv1419.Hap2.chr16:4437245-4436115	S10-SP3	377	yes	3	Hap2	P44g103 (94%)
Pv1419.Hap2.chr16:4468725-4469831	S10-SP4	369	yes	3	Hap2	P44g103 (74%)
Pv1419.Hap2.chr16:4492088-4493194	S10-SP5	369	yes	3	Hap2	P44g103 (74%)
Pv1419.Hap2.chr16:4548839-4549837	S10-SP6	333	yes	3	Hap2	P44g131 (75%)
Pv1419.Hap2.chr16:4571080-4572186	S10-SP7	369	yes	3	Hap2	P44g103 (75%)

### Sheet: DataS5
Genotypes at the S-AvrRPv10 locus obtained by PCR-based amplicon length polymorphism.
"cPv" strains are descendants of Pv412_11 and Pv1419_1 (412x1419 F1 population). "bcPv44" strains are descendants of cPv44_1 and Pv1419_1 (BC-1419 population).
strain	QTL-S10-MK1	QTL-S10-MK2	QTL-S10-MK3		AA: s10/s10
Pv221_1	AA	AA	AA		AB: S10/s10
Pv412_11	AA	AA	AA		BB: S10/S10
Pv1419_1	AB	AB	AB
Pv7219_1	BB	BB	AB
cPv43_1	AA	AA	AA
cPv44_1	AB	AB	AB
cPv156_1	AB	AB	AB
bcPv44_01	AB	AB	AB
bcPv44_02	AB	AB	AB
bcPv44_03	AA	AA	AA
bcPv44_04	BB	BB	BB
bcPv44_05	AA	AA	AA
bcPv44_07	AA	AA	AA
bcPv44_08	AB	AB	AA
bcPv44_09	AB	AB	AB
bcPv44_10	AB	AB	AB
bcPv44_12	AB	AB	AB
bcPv44_13	AB	AB	AB
bcPv44_14	AB	AB	AB
bcPv44_15	AA	AA	AA
bcPv44_16	AA	AA	AB
bcPv44_17	AA	AA	AA
bcPv44_18	AB	AB	AB
bcPv44_19	AA	AA	AA
bcPv44_20	BB	BB	BB
bcPv44_21	AA	AB	AB
bcPv44_22	BB	BB	BB
bcPv44_23	AB	AB	AA
bcPv44_25	AA	AA	AA
bcPv44_26	BB	BB	BB
bcPv44_27	AB	AB	AB
bcPv44_28	AB	AB	AB
bcPv44_29	AA	AA	AA
bcPv44_30	AB	AB	AB
bcPv44_31	AB	AB	AB
bcPv44_33	AA	AA	AA
bcPv44_34	AA	AA	AB
bcPv44_35	AA	AA	AA
bcPv44_36	AB	AB	AB
bcPv44_37	AA	AA	AA
bcPv44_39	AB	BB	BB
bcPv44_40	BB	BB	BB
bcPv44_41	BB	BB	BB
bcPv44_42	BB	BB	BB
bcPv44_43	AB	AB	AB
bcPv44_44	BB	BB	BB
bcPv44_45	AB	AB	AB
bcPv44_46	AB	AB	AB
bcPv44_47	AA	AA	AA
bcPv44_48	AB	AB	AB
bcPv44_49	AA	AA	AA
bcPv44_50	AB	AB	AB
bcPv44_51	AA	AA	AA
bcPv44_52	AA	AA	AA
bcPv44_54	AB	AB	AB
bcPv44_55	AA	AA	AA
bcPv44_56	BB	BB	BB
bcPv44_57	AB	AB	AB
